# Development of a Semantically Related Emotional and Neutral Stimulus Set

**DOI:** 10.1101/2021.01.18.424707

**Authors:** Gemma E. Barnacle, Christopher R. Madan, Deborah Talmi

## Abstract

When measuring memory performance for emotional and neutral stimuli many studies are confounded by not controlling for differential semantic relatedness between stimulus sets. This could lead to the misattribution of the cause of an emotional enhancement of memory effect (EEM), because differential semantic relatedness also contributes to the EEM. Participants rated static visual emotional and neutral scenes on measures of arousal, valence, and semantic relatedness. These measures were used to create a novel stimulus set, which – in addition to demonstrating significant differences in measures of valence and arousal – also controlled for within-set semantic relatedness; thus resolving a crucial issue that has not previously been addressed in the use of visual emotional stimuli. As an added advantage, the stimulus set developed here are controlled for measures of objective visual complexity, also implicated as confounding to the investigation of memory. This article introduces a collection of emotional and neutral colour images which can be organised flexibly according to experimental requirements. These stimuli are made freely available for non-commercial use within the scientific community.
