## Supplementary material for "Development of a Semantically Related Emotional and Neutral Stimulus Set": related_pictures_ratings

(IAPS pictures are not shared publically)		emotional a set									emotional b set									neutral a set									neutral b set									IAPS in order
source (for copyright advice see here: https://www.gov.uk/exceptions-to-copyright)	IAPS	filename	VC_EdgeDens	VC_FeatCong	VC_SubEntropy	Mean	AVG arousal	AVG valence	AVG rel		filename	VC_EdgeDens	VC_FeatCong	VC_SubEntropy	Mean	AVG arousal	AVG valence	AVG rel		filename	VC_EdgeDens	VC_FeatCong	VC_SubEntropy	Mean	AVG arousal	AVG valence	AVG rel		filename	VC_EdgeDens	VC_FeatCong	VC_SubEntropy	Mean	AVG arousal	AVG valence	AVG rel		2205
IAPS	6212	emotional010a	0.0865	4.876	3.269	2.7439	5.96875	2.40625	5.034482759		emotional010b	0.0662	2.432	2.666	1.7213	5.15625	3.21875	4.551724138		neutral0100a	0.0631	3.914	3.109	2.3621	2.25	5.15625	5		neutral010b	0.0562	5.244	3.155	2.8183	2.53125	4.84375	5.482758621		2800
http://www.clearwisdom.net/emh/articles/2004/9/1/51972.html		emotional011a	0.052	2.57	2.942	1.8547	5.78125	2.5625	4.75		emotional011b	0.0761	5.05	3.204	2.7768	5.75	2.78125	5.586206897		neutral0101a	0.0551	3.144	3.04	2.0799	2.25	4.9375	5.655172414		neutral011b	0.0261	6.391	3.231	3.2161	2.5625	5.0625	4.066666667		3015
http://viaurlnewsnetwork.com/71/chinese-bride-attempts-suicide		emotional012a	0.0763	4.824	2.976	2.6255	5.59375	3.09375	4.137931034		emotional012b	0.0595	3.663	2.737	2.1533	5.65625	3.46875	4.482758621		neutral0102a	0.0592	4.028	2.924	2.3371	2.03125	5.28125	5.733333333		neutral012b	0.0581	3.277	2.801	2.0452	2.3125	5.8125	4.833333333		3030
http://www.celebritynaija.com/2014/10/oluwabunmia-54-years-old-woman-commits.html		emotional013a	0.0448	4.994	3.02	2.6862	6.6875	2	4.896551724		emotional013b	0.0434	7.354	3.413	3.6035	6.21875	2.28125	4.413793103		neutral0103a	0.1127	3.737	2.849	2.2332	2.5	5.0625	5.466666667		neutral013b	0.0525	4.592	2.861	2.5016	2.25	5.875	4.233333333		3051
IAPS	3030	emotional014a	0.0773	4.357	3.046	2.4936	5.75	2.96875	4.655172414		emotional014b	0.0618	4.81	2.834	2.5686	6.21875	2.5625	5.275862069		neutral0104a	0.0741	4.138	2.853	2.3552	2.21875	5	5.2		neutral014b	0.0483	6.367	3.08	3.1653	2.5	5.8125	5.033333333		3102
http://mindsquirrel.com/2014/12/ (no copyright but likely not the property of this site?)		emotional015a	0.0748	5.267	2.927	2.7563	7.09375	1.84375	5.448275862		emotional015b	0.0305	6.583	3.329	3.3141	5.75	2.875	4.965517241		neutral0105a	0.0375	4.643	3.008	2.5629	2.375	5.25	5.766666667		neutral015b	0.0707	5.042	3.282	2.7981	2.1875	5.65625	5.3		3110
http://gallery4share.com/s/smallest-human-baby-ever.html		emotional016a	0.0787	3.558	3.012	2.216	5.375	3.34375	4.413793103		emotional016b	0.0441	4.482	2.938	2.4878	5.03125	2.96875	4.379310345		neutral0106a	0.0548	3.982	2.961	2.3325	2.4375	5.5	5.466666667		neutral016b	0.0651	4.374	3.099	2.5127	2.5	5.75	5.033333333		3120
http://ajnorway.0catch.com/Verdenrundt/IsTerror2003.htm		emotional017a	0.055	4.227	3.116	2.466	5.875	2.34375	5.24137931		emotional017b	0.0404	2.792	2.454	1.7621	6.125	2.28125	4.586206897		neutral010a	0.039	3.507	3.086	2.2106	2.03125	5.25	5.666666667		neutral017b	0.105	6.308	3.335	3.2495	2.1875	5.25	5.066666667		3170
http://tw.epochtimes.com/b5/4/7/17/n598729.htm (asian character writing, but could see no copyright symbol)		emotional018a	0.0618	3.025	2.475	1.8539	5.96875	2.78125	5.379310345		emotional018b	0.0582	5.593	3.333	2.9948	6.5	2.375	5.586206897		neutral011a	0.027	4.483	2.961	2.4901	2.6875	5.6875	5.1		neutral018b	0.0906	2.925	2.973	1.996	2.125	5.53125	5.566666667		3266
http://www.iraqimages.blogspot.co.uk/ (no c/r symbol, but photographer may be references as "AP")		emotional019a	0.0865	4.387	3.366	2.6132	6.5	2.65625	5.448275862		emotional019b	0.0962	2.85	2.809	1.9186	5.84375	2.875	5.517241379		neutral012a	0.1085	5.405	3.221	2.9113	2.4375	5.78125	4.8		neutral019b	0.0402	6.025	3.216	3.0935	2.03125	5.25	5.137931034		3500
IAPS	9400	emotional01a	0.085	6.956	3.229	3.4234	6.375	2.40625	5.448275862		emotional01b	0.0697	5.975	3.156	3.0669	6.4375	2.21875	5.068965517		neutral013a	0.0659	4	2.837	2.3012	2.15625	5.71875	4.2		neutral01b	0.0496	4.003	2.73	2.2609	2.34375	5.40625	5.266666667		3550
http://www.iraqimages.blogspot.co.uk/ (no c/r symbol, but photographer may be references as "AP")		emotional020a	0.0885	3.678	3.083	2.2832	5.34375	3	5		emotional020b	0.084	2.395	3.296	1.9249	5.4375	3.03125	5.413793103		neutral014a	0.048	5.917	3.307	3.0905	2.4375	6.03125	4.666666667		neutral020b	0.0634	5.415	2.928	2.8019	2.59375	5.8125	4.933333333		6212
IAPS	3170	emotional021a	0.0496	4.003	3.12	2.3911	6.59375	2	4.655172414		emotional021b	0.0385	2.942	2.98	1.987	5.90625	2.375	4.413793103		neutral015a	0.0893	7.004	3.13	3.4078	2.53125	5.5	5.066666667		neutral021b	0.1015	4.061	2.678	2.2801	2.3125	5.375	4.793103448		6315
http://www.unmaskingchoice.ca/training/classroom/reform/warvictims (but also on others ites like ITV etc.)		emotional022a	0.0603	5.702	3.178	2.9803	5.8125	2.5	5.068965517		emotional022b	0.0576	3.253	2.876	2.0622	6.75	2.125	5.206896552		neutral016a	0.0753	3.214	2.993	2.0941	2.53125	5.375	4.965517241		neutral022b	0.0757	6.571	3.011	3.2193	2.09375	5.21875	5.172413793		6550
http://www.unmaskingchoice.ca/training/classroom/reform/warvictims references "Ali Gets Better," People Magazine, November 10, 2003, 113-4.		emotional023a	0.0506	3.695	2.967	2.2377	5.0625	2.9375	5.172413793		emotional023b	0.0466	6.015	2.989	3.0169	5.4375	3.0625	5.068965517		neutral017a	0.0855	6.77	3.133	3.3294	2.6875	4.75	4.833333333		neutral023b	0.0737	4.206	3.014	2.4313	2.46875	6	4.6		9042
		emotional024a	0.026	4.445	3.049	2.5068	5.9375	3.09375	4.620689655		emotional024b	0.0785	5.514	2.998	2.8635	5.71875	2.90625	4.103448276		neutral018a	0.0661	7.07	3.209	3.4484	2.21875	5.375	5.633333333		neutral024b	0.0584	3.821	2.965	2.2816	2.375	5.46875	5		9250
IAPS	9433	emotional025a	0.1035	6.489	3.203	3.2654	6.34375	2.34375	5.137931034		emotional025b	0.0597	3.159	2.889	2.0362	6.75	2.375	5.172413793		neutral019a	0.0672	4.297	2.944	2.4362	2	5.0625	5		neutral025b	0.0869	4.975	3.057	2.7062	2.1875	5.4375	5.033333333		9253
IAPS	9921	emotional026a	0.0799	2.993	3.202	2.0916	6.125	2.625	4.413793103		emotional026b	0.0612	6.569	3.323	3.3178	5.90625	2.84375	4.034482759		neutral01a	0.0515	2.796	2.955	1.9344	2.5	6	5.066666667		neutral026b	0.0413	6.841	3.217	3.3662	2.1875	5.125	5.166666667		9400
		emotional027a	0.1056	4.977	3.107	2.7299	6.9375	1.78125	5.620689655		emotional027b	0.035	4.793	2.978	2.6023	6	2.34375	5.413793103		neutral020a	0.0506	4.658	2.956	2.5549	2.3125	5.40625	5.166666667		neutral027b	0.0373	5.198	2.981	2.739	2.21875	5.40625	5.433333333		9420
		emotional028a	0.0375	4.62	3.49	2.7158	5.59375	2.8125	4.586206897		emotional02b	0.0387	3.539	2.658	2.0784	6.6875	2.4375	4.689655172		neutral021a	0.0734	4.949	2.948	2.6566	2.21875	5.28125	5.433333333		neutral028b	0.062	3.355	2.935	2.1171	2.1875	5.59375	4.9		9433
		emotional029a	0.1067	3.787	2.53	2.1412	5.96875	2.875	4.793103448		emotional03b	0.0548	7.597	3.212	3.6213	5.84375	3	5.172413793		neutral022a	0.0473	5.444	3.137	2.8762	2.125	5.40625	5.766666667		neutral029b	0.0355	5.895	3.098	3.0095	2.5625	4.84375	5.4		9921
IAPS	3266	emotional02a	0.0737	3.298	2.678	2.0163	7.25	1.875	4.896551724		emotional04b	0.0529	4.733	3.146	2.644	6.1875	2.25	5.827586207		neutral023a	0.06	6.484	3.21	3.2513	2.6875	5.6875	4.5		neutral02b	0.0805	3.725	2.686	2.1637	2.4375	5.4375	4.166666667
		emotional030a	0.0793	3.235	3.081	2.132	5.3125	2.21875	4.862068966		emotional05b	0.1002	3.237	3.241	2.1929	5.5	2.84375	5.344827586		neutral024a	0.0499	3.551	3.196	2.2656	2.34375	6	4.866666667		neutral030b	0.0612	4.561	3.097	2.5732	2.5	5.03125	4.633333333
IAPS	3120	emotional031a	0.0761	7.728	3.329	3.711	6.71875	2.1875	5.448275862		emotional06b	0.0366	5.129	3.108	2.7578	5.5	2.6875	5.103448276		neutral025a	0.066	5.001	2.906	2.6576	2.34375	4.90625	4.966666667		neutral031b	0.063	5.928	3.257	3.0825	2.125	5.3125	4.933333333
		emotional032a	0.1276	4.448	3.061	2.5457	5.78125	2.3125	5.586206897		emotional07b	0.0443	6.38	3.568	3.3305	5.15625	3.1875	5.344827586		neutral026a	0.0539	5.726	2.946	2.9084	2.375	5.59375	5.3		neutral032b	0.0706	3.789	2.593	2.1508	2.1875	5.5625	5.3
IAPS	2800	emotional033a	0.0837	3.991	3.14	2.4051	5.6875	2.625	5.034482759		emotional08b	0.059	3.742	2.664	2.1552	7	1.875	4.689655172		neutral027a	0.0471	6.387	3.147	3.1936	2.4375	5.59375	5.4		neutral033b	0.0489	6.012	3.195	3.0854	2.4375	4.96875	5.533333333
		emotional034a	0.0995	5.806	3.23	3.045	6.4375	2.71875	5.103448276		emotional09b	0.131	2.462	2.659	1.7505	5.46875	3.25	4.103448276		neutral028a	0.1022	4.335	2.915	2.4509	2.21875	5.84375	4.566666667		neutral034b	0.0546	4.007	2.738	2.2664	2.4375	5.53125	5.1
		emotional035a	0.092	5.089	3.216	2.7991	6.90625	2.0625	5.413793103											neutral029a	0.1044	6.174	3.284	3.1876	2.6875	4.96875	5.366666667		neutral035b	0.0755	5.075	3.125	2.7582	2.15625	5.28125	4.633333333
IAPS	9253	emotional036a	0.0601	4.755	3.067	2.6273	7.03125	2.0625	5.586206897											neutral02a	0.081	3.962	2.971	2.3382	2.0625	5.75	4.4		neutral036b	0.0476	3.885	2.813	2.2484	2.46875	5.09375	5.344827586
IAPS	9250	emotional037a	0.0685	3.967	3.031	2.3557	5.53125	2.96875	5.620689655											neutral030a	0.0366	5.067	2.916	2.6733	2.65625	4.78125	4.433333333		neutral037b	0.0646	6.038	3.103	3.0686	2.15625	5.34375	5.433333333
		emotional038a	0.0778	4.526	3.219	2.6074	6.78125	2.1875	4.896551724											neutral031a	0.0799	5.879	3.2	3.0529	2.0625	5.15625	5.466666667		neutral038b	0.0782	4.517	2.835	2.4768	2.71875	5.75	4.4
IAPS	3102	emotional039a	0.0417	5.926	3.237	3.0683	7.03125	1.90625	5.517241379											neutral032a	0.0576	4.19	3.058	2.4352	2.375	5.3125	5.566666667		neutral039b	0.0583	5.61	2.964	2.8775	2.5	5.5625	5.6
IAPS	3550	emotional03a	0.0425	4.414	2.884	2.4467	5.9375	2.78125	5.103448276											neutral033a	0.0915	2.802	2.979	1.9576	2.46875	4.96875	5.366666667		neutral03b	0.0342	5.418	3.17	2.874	2.125	4.96875	4.866666667
		emotional040a	0.0624	6.356	3.459	3.2925	5.96875	2.46875	5.413793103											neutral034a	0.0353	4.824	3.019	2.626	2.78125	5.5	5.3		neutral040b	0.0543	4.53	2.968	2.5176	2.15625	5.40625	4.966666667
		emotional041a	0.0604	3.51	2.885	2.152	6.125	2.4375	5.551724138											neutral035a	0.0632	7.233	3.324	3.5403	2.03125	5.46875	4.533333333		neutral041b	0.0484	5.039	3.094	2.7271	2.1875	5	5.166666667
		emotional042a	0.0712	6.878	3.375	3.4412	7	2.15625	5.275862069											neutral036a	0.0531	5.393	3.119	2.8549	2.15625	5.125	5.433333333		neutral042b	0.061	3.557	2.859	2.1591	2.28125	5.4375	4.413793103
		emotional043a	0.031	5.697	3.335	3.0207	6.09375	2.71875	4.827586207											neutral037a	0.0633	5.402	2.876	2.7802	2.625	5.84375	5.551724138		neutral043b	0.0427	6.202	3.116	3.1201	2.3125	5.15625	5.766666667
		emotional044a	0.0759	3.072	3.004	2.0507	6.5625	2.34375	4.896551724											neutral038a	0.0752	5.182	2.956	2.7377	2.5	5.21875	4.1		neutral044b	0.0474	4.049	2.816	2.3042	2.25	5.125	4.866666667
		emotional045a	0.0941	4.919	3.2	2.7376	6.9375	1.9375	5.068965517											neutral039a	0.0359	7.104	3.227	3.4557	2.6875	5.4375	5.6		neutral045b	0.0448	3.875	2.984	2.3014	2.46875	5.6875	5
IAPS	9420	emotional046a	0.0716	2.631	2.843	1.8484	6.875	2.21875	5.586206897											neutral03a	0.0567	5.438	3.122	2.872	2.6875	5.4375	4.866666667		neutral046b	0.0693	4.726	3.01	2.6018	2.3125	5.875	5.1
		emotional047a	0.0517	4.848	3.142	2.6804	5.125	3.125	4.034482759											neutral040a	0.0431	6.069	3.065	3.0588	2.0625	6.03125	4.5		neutral047b	0.0553	2.911	3.026	1.9973	2.5	5.34375	4.866666667
IAPS	3500	emotional048a	0.095	3.951	2.567	2.2045	5.25	3.34375	4.482758621											neutral041a	0.0368	5.299	3.101	2.8121	1.9375	5.0625	5.433333333		neutral048b	0.0794	3.823	2.781	2.2278	2.1875	5.75	5.233333333
		emotional049a	0.0411	3.722	2.947	2.2368	5.1875	3.0625	4.965517241											neutral042a	0.0385	6.499	3.376	3.3047	2.5	5.4375	4.566666667		neutral049b	0.0621	5.212	3.104	2.7925	2.0625	5.46875	4.066666667
		emotional04a	0.0818	5.689	3.146	2.9722	6.1875	2.1875	5.551724138											neutral043a	0.0488	4.94	2.983	2.6573	2.5	5.125	4.9		neutral04b	0.083	3.792	2.803	2.226	2.125	5.375	4.733333333
		emotional050a	0.0679	7.018	3.22	3.4352	5.1875	3.1875	4.413793103											neutral044a	0.0686	4.401	2.875	2.4482	2.375	5.0625	5.6		neutral050b	0.0822	5.718	2.945	2.9149	2.53125	4.9375	5.066666667
IAPS	2205	emotional051a	0.1086	5.051	3.325	2.828	5.125	2.90625	4.034482759											neutral045a	0.0426	4.631	2.974	2.549	2.1875	5.75	4.933333333		neutral051b	0.0362	5.381	3.284	2.9004	2.5625	5.65625	4.3
		emotional052a	0.0837	7.681	3.36	3.7084	5.34375	2.9375	4.793103448											neutral046a	0.0828	4.805	2.98	2.6229	2.1875	5.78125	4.7		neutral052b	0.0466	5.202	3.143	2.7971	2.375	5.71875	5.75862069
		emotional053a	0.0429	3.651	2.736	2.1435	5.25	3.21875	5.034482759											neutral047a	0.0883	3.416	2.88	2.1281	2.3125	5.5625	4.6		neutral053b	0.047	5.136	3.339	2.8407	2.21875	5.21875	5.6
IAPS	3110	emotional054a	0.0927	4.754	3.514	2.7869	6.625	1.90625	5.206896552											neutral048a	0.0846	4.557	3.147	2.5963	2.15625	5.75	4.966666667		neutral054b	0.0793	5.763	3.176	3.0061	2.21875	5.0625	5.7
		emotional055a	0.0335	3.741	2.629	2.1346	5.59375	2.34375	4.034482759											neutral049a	0.0654	4.262	3.153	2.4932	2.125	5.21875	4.233333333		neutral055b	0.0562	4.787	3.178	2.6738	2.71875	5.90625	4.8
		emotional056a	0.0626	4.467	3.333	2.6208	5.4375	3.21875	4.862068966											neutral04a	0.0612	4.802	3.095	2.6528	2.34375	5.53125	4.466666667		neutral056b	0.0396	4.917	2.943	2.633	2.59375	5.5625	5.4
		emotional057a	0.1066	6.129	3.147	3.1273	5.46875	2.71875	4.103448276											neutral050a	0.0854	4.42	3.02	2.5084	2.5	4.90625	4.8		neutral057b	0.081	3.593	2.943	2.2057	2.125	4.9375	5.366666667
		emotional058a	0.0588	3.229	2.934	2.0741	6.28125	2.1875	5.24137931											neutral051a	0.0461	4.651	2.84	2.5124	2.65625	5.90625	4.033333333		neutral058b	0.0464	3.23	2.651	1.9758	2.53125	5.15625	4.4
		emotional059a	0.0663	6.405	3.347	3.2729	5.3125	2.8125	5.172413793											neutral052a	0.0943	6.834	3.04	3.3228	2.4375	5.03125	4.8		neutral059b	0.0563	4.427	3.087	2.5235	2.375	5.4375	5.033333333
		emotional05a	0.0693	6.967	3.121	3.3856	6.03125	2.75	5.206896552											neutral053a	0.046	5.961	3.044	3.0169	2.28125	5.625	5		neutral05b	0.0759	4.514	3.124	2.5713	2.71875	5.5	5.366666667
		emotional060a	0.1258	4.274	2.993	2.4644	5.15625	3.1875	5.068965517											neutral054a	0.0605	4.854	3.034	2.6493	2.125	5.125	5.6		neutral060b	0.0939	6.493	3.142	3.243	2.59375	5.9375	4.366666667
		emotional061a	0.031	3.471	3.017	2.1728	5.15625	3.25	4.103448276											neutral055a	0.0905	6.012	3.126	3.0762	2.5625	5.59375	4.4		neutral061b	0.0524	4.687	2.73	2.4899	2.75	5.09375	4.966666667
		emotional062a	0.1223	3.957	2.934	2.3378	7.46875	1.75	5.068965517											neutral056a	0.093	3.871	2.864	2.2758	2.28125	5.8125	5.033333333		neutral062b	0.0747	5.788	2.829	2.8972	2.4375	5.6875	4.9
		emotional063a	0.1156	6.176	3.129	3.1401	5.9375	2.6875	4.448275862											neutral057a	0.0595	3.894	2.98	2.3115	2.3125	5.3125	5.1		neutral063b	0.0531	5.607	3.174	2.9445	2.40625	5.75	4.9
		emotional064a	0.0586	4.305	2.824	2.3961	4.96875	3.25	5.137931034											neutral058a	0.0567	3.453	2.976	2.1621	2.46875	4.96875	4.233333333		neutral064b	0.0516	3.468	3.275	2.2648	2.40625	4.9375	5.066666667
		emotional065a	0.0385	5.66	3.214	2.9709	6.3125	2.625	4.724137931											neutral059a	0.0913	3.815	2.93	2.2785	2.09375	5.46875	5.433333333		neutral06b	0.0377	3.922	2.953	2.3042	2.125	5.1875	5.133333333
		emotional066a	0.0569	5.731	3.001	2.9295	5.90625	2.625	5.206896552											neutral05a	0.1019	7.028	3.316	3.4821	2.40625	5.53125	5.033333333		neutral07b	0.072	3.825	2.775	2.224	2.53125	5.65625	4.333333333
		emotional067a	0.107	5.811	3.068	2.9951	5.875	2.71875	4.862068966											neutral060a	0.0426	6.56	3.306	3.3029	2.28125	5.34375	4.4		neutral08b	0.0878	3.581	3.093	2.254	2.5	6	4.033333333
		emotional068a	0.0989	6.417	3.214	3.2436	7.28125	1.96875	5											neutral061a	0.0705	5.974	3.284	3.1098	2.1875	5.28125	4.9		neutral09b	0.0444	3.813	2.995	2.284	2.40625	5.1875	5.266666667
		emotional069a	0.0858	3.863	3.18	2.3765	6.21875	2.4375	4.655172414											neutral062a	0.0793	4.476	3.091	2.5485	2.21875	5.5625	5.066666667
		emotional06a	0.0323	4.869	3.396	2.7658	6.53125	2.0625	5.655172414											neutral063a	0.062	5.347	2.95	2.7864	2.40625	5.78125	4.9
		emotional070a	0.091	3.537	3.208	2.2785	5.09375	2.90625	4											neutral064a	0.0619	4.679	3.115	2.6188	2.34375	5.0625	4.9
		emotional071a	0.0815	4.065	2.874	2.3399	5.09375	3.21875	4.310344828											neutral065a	0.0658	5.541	3.175	2.9271	2.1875	5.3125	5.3
		emotional072a	0.0412	4.618	2.829	2.4961	6.3125	2.09375	5.448275862											neutral066a	0.0639	4.199	3.054	2.4388	2.28125	5.5	4.366666667
		emotional073a	0.071	5.4	3.115	2.862	5.0625	3.34375	4.655172414											neutral067a	0.0644	3.897	2.897	2.2862	2.1875	5.8125	5.366666667
		emotional074a	0.0979	5.521	3.134	2.9176	5.5625	2.875	5.206896552											neutral068a	0.0772	3.709	3.062	2.2827	2.15625	5.6875	5.133333333
		emotional075a	0.0744	5.273	3.118	2.8216	5.1875	2.96875	4.931034483											neutral069a	0.0703	5.211	3.333	2.8714	2.125	5.34375	5.366666667
		emotional076a	0.0802	4.408	3.284	2.5907	6.3125	2.46875	5.931034483											neutral06a	0.0368	4.155	2.938	2.3763	2.5	5.09375	5.5
		emotional077a	0.101	3.358	2.875	2.1114	5.71875	2.625	5.172413793											neutral070a	0.0472	6.382	3.154	3.1943	2.59375	5.53125	5.133333333
		emotional078a	0.0669	4.966	3.364	2.7991	5.9375	2.21875	5.344827586											neutral071a	0.0888	4.348	2.985	2.4741	2.375	5.4375	4.4
IAPS	3051	emotional079a	0.0997	5.05	2.745	2.6316	6.34375	2.25	5.275862069											neutral072a	0.0824	4.824	2.943	2.6166	2.5625	5.53125	5.2
IAPS	6550	emotional07a	0.0541	3.888	3.014	2.3186	6.4375	2.875	5.75862069											neutral073a	0.0479	4.511	2.923	2.4941	2.3125	6.03125	4.6
		emotional080a	0.0743	4.445	2.876	2.4648	5.21875	3.03125	4.310344828											neutral074a	0.0607	6.145	3.188	3.1312	2.53125	5.71875	4.766666667
IAPS	9042	emotional081a	0.0578	3.63	3.037	2.2417	6.84375	2.5	4.034482759											neutral075a	0.0449	5.022	3.104	2.7236	2.28125	5.46875	5.068965517
		emotional082a	0.0543	3.262	2.804	2.0399	6.4375	2.375	4.310344828											neutral076a	0.0795	4.543	3.062	2.5613	2.3125	5.28125	4.233333333
		emotional083a	0.0579	3.156	3.169	2.1279	5.5625	2.84375	5.344827586											neutral077a	0.058	5.176	2.959	2.7309	2.28125	5	4.333333333
		emotional084a	0.1193	3.195	3.15	2.1547	5.71875	2.8125	4.724137931											neutral078a	0.0832	4.277	3.009	2.4562	2.75	5.9375	5.4
		emotional085a	0.0571	3.878	2.553	2.1627	5.09375	3.1875	4.75862069											neutral079a	0.085	6.339	3.264	3.2294	2.3125	5.25	4.366666667
		emotional086a	0.0528	3.756	2.887	2.2321	5.15625	3.0625	5.379310345											neutral07a	0.0791	5.709	3.021	2.9364	2.6875	5.0625	4.066666667
		emotional087a	0.0562	4.26	2.745	2.3538	7	1.90625	4.482758621											neutral080a	0.0966	5.104	3.199	2.7999	2.375	5.71875	4.633333333
IAPS	6315	emotional088a	0.079	5	2.873	2.6508	5.1875	3.03125	5.344827586											neutral081a	0.0909	6.012	3.161	3.0879	2.5	5.4375	4.733333333
IAPS	3015	emotional08a	0.0966	6.44	3.318	3.2848	7.40625	1.875	5.827586207											neutral082a	0.0772	5.398	3.162	2.879	2.4375	5.625	4.833333333
		emotional09a	0.064	3.334	2.836	2.0781	5.4375	3.0625	4.586206897											neutral083a	0.0703	4.651	3.034	2.5851	2	5.6875	4.8
																				neutral084a	0.0633	4.879	3.009	2.6507	2.375	5.9375	4.733333333
																				neutral085a	0.0663	5.775	3.097	2.9793	2.1875	5.6875	4.4
																				neutral086a	0.0457	3.914	3.007	2.3223	2.25	5.0625	5.566666667
																				neutral087a	0.0617	2.994	3.062	2.0391	2.5625	5.875	4.966666667
																				neutral088a	0.0907	5.808	3.19	3.0295	2.25	5.03125	5.066666667
																				neutral089a	0.0347	4.004	2.996	2.3447	2.46875	5.28125	5.633333333
																				neutral08a	0.097	3.796	3.013	2.302	2.5	6.03125	4.433333333
																				neutral090a	0.0468	3.792	3.077	2.3052	2.40625	4.90625	4.6
																				neutral091a	0.0877	5.449	3.282	2.9393	2.15625	5.15625	4.733333333
																				neutral092a	0.0879	4.439	3.083	2.5367	2.4375	5.71875	5
																				neutral093a	0.0904	5.713	3.222	3.0085	2.25	5.28125	5.310344828
																				neutral094a	0.0773	4.337	2.837	2.4171	2.3125	4.875	5.566666667
																				neutral095a	0.0599	5.833	3.039	2.9772	2.03125	5.3125	5.733333333
																				neutral096a	0.0749	4.475	3.101	2.5502	2.1875	5.0625	5.733333333
																				neutral097a	0.1113	7.017	3.122	3.4167	2.625	5.15625	5.333333333
																				neutral098a	0.0505	4.889	3.422	2.7874	2.46875	5.71875	5.466666667
																				neutral099a	0.0921	4.788	3.171	2.6838	2.625	4.875	5.066666667
																				neutral09a	0.0474	3.765	2.87	2.2274	2.1875	5.09375	5.366666667
